# Parallel Mosaic Speciation via Mutation-order and Ecological Divergence

**DOI:** 10.1101/692673

**Authors:** Maddie E. James, Maria C. Melo, Federico Roda, Diana Bernal-Franco, Melanie J. Wilkinson, Greg M. Walter, Huanle Liu, Jan Engelstädter, Daniel Ortiz-Barrientos

**Affiliations:** The University of Queensland, School of the Environment, St Lucia, Queensland, Australia; Australian Research Council Centre of Excellence for Plant Success in Nature and Agriculture, The University of Queensland, St Lucia, Queensland, Australia; Universidad Nacional de Colombia, Departamento de Biología, Bogotá, Colombia; Los Andes University, Bogotá, Colombia; Queensland Alliance for Agriculture and Food Innovation, St Lucia, Queensland, Australia; University of Tasmania, School of Natural Sciences, Hobart, Australia; Centre for Genomic Regulation, Barcelona, Catalonia, Spain

**Keywords:** Parallel speciation, mutation-order, ecological speciation, natural selection, reproductive isolation, ecotypes

## Abstract

Natural selection shapes how new species arise, yet the mechanisms that generate reproductive barriers remain debated. Although ecological divergence in contrasting environments and mutation-order processes in similar environments are often viewed as distinct speciation mechanisms, we show they act together as part of a continuum we call ‘parallel mosaic speciation.’ In the *Senecio lautus* species complex, Dune and Headland ecotypes have evolved repeatedly along the Australian coastline. Through crossing experiments and field studies, we find that divergent natural selection promotes strong reproductive isolation between the Dune and Headland ecotypes. While uniform selection maintains reproductive compatibility among ecologically similar Dune populations, Headland populations have evolved reproductive barriers despite their convergent prostrate phenotypes, likely driven by adaptation to heterogeneous environments. To understand how habitat heterogeneity contributes to patterns of reproductive isolation, we extend previous theoretical work on the accumulation of hybrid incompatibilities to account for environmental gradients and polygenic adaptation. We show that the probability of reproductive isolation depends on three factors: how similar the environments are, how complex the genetic architecture is, and how selection coefficients are distributed among beneficial mutations. These theoretical findings explain how reproductive isolation arises in systems like *Senecio*, where multiple forms of selection jointly drive parallel speciation.
