## Supplementary material for "Parallel Mosaic Speciation via Mutation-order and Ecological Divergence": Table S

### Sheet: Table S1
Clade	Population code	Location	Ecotype	Pair code	Coordinates	Ngenetics	Nphenotype	Ncrosses	Ntransplant
Eastern	D00	QLD: Stradbroke Island	Dune	SI (D00-H00)	S27° 31.153' E153° 30.189'	-	14	-	25
Eastern	H00	QLD: Stradbroke Island	Headland	SI (D00-H00)	S27° 26.140' E153° 32.749'	-	16	-	25
Eastern	I02	QLD: Cameby	Inland	-	S26° 41.762' E150° 30.520'	11	-	-	-
Eastern	D03	NSW: Cabarita	Dune	CB (D03-H02)	S28° 19.794' E153° 34.264'	12	17	-	25
Eastern	H02	NSW: Cabarita	Headland	CB (D03-H02)	S28° 21.013' E153° 34.676'	12	15	-	25
Eastern	D01	NSW: Lennox Head	Dune	LH (D01-H01)	S28° 46.858' E153° 35.655'	12	17	13	30
Eastern	H01	NSW: Lennox Head	Headland	LH (D01-H01)	S28° 48.813' E153° 36.313'	12	16	14	30
Eastern	D04	NSW: Coffs Harbour	Dune	CH (D04-H05)	S30° 18.946' E153° 08.142'	12	13	10	-
Eastern	H05	NSW: Coffs Harbour	Headland	CH (D04-H05)	S30° 18.741' E153° 08.676'	12	13	14	-
Southeastern	I01	QLD: Hebel	Inland	-	S28° 57.780' E147° 47.862'	11	-	-	-
Southeastern	A03	VIC: Falls Creek	Alpine	-	S36° 52.358' E147° 17.325'	11	-	-	-
Southeastern	D32	VIC: Cape Bridgewater	Dune	VC (D32-H12)	S38° 19.631' E141° 23.772'	12	11	4	-
Southeastern	H12	VIC: Cape Bridgewater	Headland	VC (D32-H12)	S38° 22.728' E141° 22.018'	12	8	10	-
Southeastern	D23	SA: Point Labatt	Dune	SA (D23-H21)	S33° 09.152' E134° 15.718'	12	10	11	-
Southeastern	H21	SA: Point Labatt	Headland	SA (D23-H21)	S33° 07.515' E134° 15.950'	12	11	10	-
Southeastern	D14	TAS: Port Arthur	Dune	TS (D14-H15)	S43° 10.550' E147° 51.267'	12	9	-	-
Southeastern	H15	TAS: Port Arthur	Headland	TS (D14-H15)	S43° 11.240' E147° 50.672'	12	8	-	-
Southeastern	A05	TAS: Great Lake	Alpine	-	S41° 48.552' E146° 52.232'	11	-	-	-
Outgroup	SM	New Zealand	Senecio madagacariensis		-	11	-	-	-

### Sheet: Table S2
Locus	Forward primer	Reverse primer
1004	TTGTGGAACCTGATTCGGTCA	TGGATTCTTCCTTATGCTCAGTGC
1011	TCAATGGTGGATGATCCCAGA	CAAATGCCGTACTCGTGCTTG
1014	TTTGATTTGCCGACCTGGTG	GCAATGCAAGATGGCAAGGA
1018	AGTGGTGCAGTTGCCGATGT	CATACCTTGGTACGCGGTTCA
1021	GGTGGCAGGGGTTAAAATCG	TCGCGACAAGGCACCATATT
1024	GTTGTGCGTGCTGGCCTTAC	CGGGACATAAACACGGCAGA
1080	CATTGCGGCTGGTATGAAGC	CAGGGACACGGACAAGACCA
1084	ACCCGTTCCCCTTTCAGGTT	TCATCTCCAAGTACCGCAGCA
1085	GTCAAAATACCGTCCCCAATGA	CATTGTGAACGCATTAAACTTCCAG
1090	TGAAGACCGCTGCAAAGCTG	GTCACATCAACACAAAACCTTATGAGC
1091	TCACAAGCTTCCCCTGTTTCC	TTCATCATGCCTCCCTCCTG
1096	TGATGATGCAGGGGAAATGAA	TTGCGGACGTGTCTGTTCCT
1098	CAACCAACGTCGTGTCAACG	TGGGATGGCGTGAGTATTAAACA
1116	CTCTTGCCAATTGATTCTGAGTAGCTT	TGAAACCCAATCGGGAGATG
1125	CCAGCCACATGTTCCCTTCA	ATCGCCTCCGAGTGCCTATC
1126	AGGCCTTCTGCGGTAAGCTG	CCTGCACAAGGACTTTTTCACC
1170	AGCAGGGCGAGCATCTTGTT	GGCATTAAATCAAAGCGTGCATC
1174	GGATGGTGAAATGGGTGGAGA	GGTAGGGTCCAAACCAACAATGA
1176	AAGCTAGCACTTTGTTGGCCTCA	TGGTTTGGGCTGAATTTGGAA
1192	CGGTCCGATCGTGGTAACCT	CACACCCCTTCCAATGTCCA
1194	CGCATGCTGTGTAAAACGACA	GGGTTTTGCATTGGAAGATGC
1199	CAATGTGGAATCCCCAACCA	TCTGCCACGTTGAGGAGGTC
1204	GGGACCAGAAATGGGATTGG	ACGTCTTGAGGCTGCACACC
1205	GCCCGTTGTAGCTGCTTCTG	ACGATTTGCTGCTGCTACCG
1211	TGAGCGTATTGTGGGTTTCCTG	AGAACATCGCGCAGGTACGA
1212	CATGTTGACGTGCGTCTTCG	AATTCAGCCAACCGCACCTT

### Sheet: Table S3
Locus (length)	Test	A03			A05			D01			D14			D23			D03			D32			D04			H01			H12			H15			H02			H21			H05			I01			I02
		**	*	ns	**	*	ns	**	*	ns	**	*	ns	**	*	ns	**	*	ns	**	*	ns	**	*	ns	**	*	ns	**	*	ns	**	*	ns	**	*	ns	**	*	ns	**	*	ns	**	*	ns	**	*	ns
1004 (411bp)	HKY	m	m	m	m	m	m	m	m	m	m	m	m	m	m	m	m	m	m	m	m	m	m	m	m	m	m	m	m	m	m	m	m	m	m	m	m	m	m	m	m	m	m	m	m	m	m	m	m
	Tajima's D			1			1			1			1			1			1		1		np	np	np			1			1			1			1			1		1				1			1
	Fu and Li's D*			1			1			1			1			1			1		1		np	np	np			1			1			1			1			1		1				1			1
	Fu and Li's F*			1			1			1			1			1			1		1		np	np	np			1			1			1			1			1		1				1			1
1011 (402bp)	HKY	np	np	np	np	np	np			1	np	np	np			1	np	np	np			1			1			1			1			1			1	np	np	np			1			1			1
	Tajima's D			1			1			1	np	np	np			1	np	np	np			1			1			1			1			1			1			1			1			1			1
	Fu and Li's D*			1			1			1	np	np	np			1	np	np	np			1			1			1			1			1			1			1			1			1			1
	Fu and Li's F*			1			1			1	np	np	np			1	np	np	np			1			1			1			1			1			1			1			1			1			1
1014 (401bp)	HKY			1			1			1			1			1			1			1			1			1			1			1			1			1			1			1			1
	Tajima's D			1			1			1			1			1			1			1			1			1		1				1			1			1			1			1			1
	Fu and Li's D*			1			1			1		1			1				1			1			1			1		1				1			1			1			1			1			1
	Fu and Li's F*			1			1			1			1		1				1			1			1			1		1				1			1			1			1			1			1
1018 (400bp)	HKY	m	m	m	m	m	m	m	m	m	m	m	m	m	m	m	m	m	m	m	m	m	m	m	m	m	m	m	m	m	m	m	m	m	m	m	m	m	m	m	m	m	m	m	m	m	m	m	m
	Tajima's D			1	np	np	np	np	np	np			1			1			1	1					1		1				1			1			1			1		1				1		1
	Fu and Li's D*			1	np	np	np	np	np	np			1			1			1			1			1			1			1			1			1			1		1				1			1
	Fu and Li's F*			1	np	np	np	np	np	np			1			1			1			1			1			1			1			1			1			1		1				1			1
1021 (405bp)	HKY	m	m	m	m	m	m	m	m	m	m	m	m	m	m	m	m	m	m	m	m	m	m	m	m	m	m	m	m	m	m	m	m	m	m	m	m	m	m	m	m	m	m	m	m	m	m	m	m
	Tajima's D		1				1	1				1		np	np	np			1			1		1				1			1			1			1			1	1				1				1
	Fu and Li's D*	1				1		1				1		np	np	np			1			1		1				1			1			1			1			1	1					1			1
	Fu and Li's F*	1				1		1				1		np	np	np			1			1		1				1			1			1			1			1	1					1			1
1024 (432bp)	HKY			1			1			1	np	np	np			1	np	np	np			1			1			1			1			1			1			1	np	np	np			1			1
	Tajima's D			1			1			1	np	np	np			1			1	1					1			1			1			1			1			1			1			1			1
	Fu and Li's D*			1			1			1	np	np	np			1			1	1					1			1			1			1			1			1			1			1			1
	Fu and Li's F*		1				1			1	np	np	np			1			1	1					1			1			1			1			1			1			1			1			1
1080 (429bp)	HKY			1			1			1			1			1			1			1			1	np	np	np			1			1			1			1	np	np	np			1			1
	Tajima's D			1		1				1			1			1			1			1	1			np	np	np			1			1			1			1	np	np	np		1				1
	Fu and Li's D*			1			1			1			1			1			1			1	1			np	np	np			1			1			1			1	np	np	np		1				1
	Fu and Li's F*			1			1			1			1			1			1			1	1			np	np	np			1			1			1			1	np	np	np		1				1
1084 (435bp)	HKY	m	m	m	m	m	m	m	m	m	m	m	m	m	m	m	m	m	m	m	m	m	m	m	m	m	m	m	m	m	m	m	m	m	m	m	m	m	m	m	m	m	m	m	m	m	m	m	m
	Tajima's D			1			1	np	np	np			1			1			1			1		1			1				1			1			1			1			1			1			1
	Fu and Li's D*			1			1	np	np	np			1			1			1			1		1			1				1			1			1			1	np	np	np			1			1
	Fu and Li's F*			1			1	np	np	np			1			1			1			1		1			1				1			1			1			1	np	np	np			1			1
1085 (399bp)	HKY	m	m	m	m	m	m	m	m	m	m	m	m	m	m	m	m	m	m	m	m	m	m	m	m	m	m	m	m	m	m	m	m	m	m	m	m	m	m	m	m	m	m	m	m	m	m	m	m
	Tajima's D			1	1				1				1		1				1		1				1			1			1			1			1			1			1		1				1
	Fu and Li's D*			1	1			1					1		1				1		1				1			1			1			1			1			1			1		1				1
	Fu and Li's F*			1	1			1					1		1				1		1				1			1			1			1			1			1			1	1					1
1090 (417bp)	HKY	m	m	m	m	m	m	m	m	m	m	m	m	m	m	m	m	m	m	m	m	m	m	m	m	m	m	m	m	m	m	m	m	m	m	m	m	m	m	m	m	m	m	m	m	m	m	m	m
	Tajima's D			1			1			1			1		1			1				1	1					1			1		1			1		1			np	np	np			1			1
	Fu and Li's D*			1			1			1			1		1			1				1	1					1			1		1				1	1			np	np	np			1			1
	Fu and Li's F*			1			1			1			1		1			1				1	1					1			1		1			1		1			np	np	np			1			1
1091 (402bp)	HKY			1			1			1			1			1		1				1			1			1			1			1			1			1			1			1			1
	Tajima's D			1			1			1			1			1			1			1			1			1		1				1			1			1			1			1			1
	Fu and Li's D*			1			1			1			1			1			1			1			1			1		1				1			1			1			1			1			1
	Fu and Li's F*			1			1			1			1			1			1			1			1			1		1				1			1			1			1			1			1
1096 (403bp)	HKY			1			1			1	np	np	np	np	np	np			1			1			1			1			1	np	np	np			1			1			1			1			1
	Tajima's D			1			1			1	np	np	np	np	np	np			1			1			1			1			1	np	np	np			1			1			1			1			1
	Fu and Li's D*			1			1			1	np	np	np	np	np	np			1			1			1			1			1	np	np	np			1			1			1			1			1
	Fu and Li's F*			1			1			1	np	np	np	np	np	np			1			1			1			1			1	np	np	np			1			1			1			1			1
1098 (404bp)	HKY	m	m	m	m	m	m	m	m	m	m	m	m	m	m	m	m	m	m	m	m	m	m	m	m	m	m	m	m	m	m	m	m	m	m	m	m	m	m	m	m	m	m	m	m	m	m	m	m
	Tajima's D			1			1		1				1		1			1				1			1			1			1			1		1			1		np	np	np	1				1
	Fu and Li's D*			1			1		1				1			1		1				1			1			1		1				1		1			1		np	np	np	1					1
	Fu and Li's F*			1			1		1				1			1		1				1			1			1		1				1		1		1			np	np	np	1					1
1116 (281bp)	HKY			1			1	np	np	np			1	np	np	np			1	np	np	np	np	np	np			1			1			1	np	np	np	np	np	np	np	np	np	np	np	np			1
	Tajima's D		1				1			1			1			1			1			1	np	np	np	1					1			1	np	np	np			1		1		np	np	np			1
	Fu and Li's D*		1				1			1			1			1			1			1	np	np	np	1					1			1	np	np	np			1		1		np	np	np			1
	Fu and Li's F*		1				1			1			1			1			1			1	np	np	np	1					1			1	np	np	np			1		1		np	np	np			1
1125 (444bp)	HKY	m	m	m	m	m	m	m	m	m	m	m	m	m	m	m	m	m	m	m	m	m	m	m	m	m	m	m	m	m	m	m	m	m	m	m	m	m	m	m	m	m	m	m	m	m	m	m	m
	Tajima's D			1			1			1			1			1		1			1			1				1	1					1		1				1			1			1			1
	Fu and Li's D*			1			1			1			1			1		1				1		1			1		1					1			1			1			1			1			1
	Fu and Li's F*			1			1			1			1			1		1				1		1				1	1					1			1			1			1			1			1
1126 (425bp)	HKY	np	np	np		1		np	np	np	np	np	np			1			1			1			1			1			1			1	np	np	np			1			1			1			1
	Tajima's D			1		1				1			1			1			1	1					1			1			1			1	np	np	np		1			1				1			1
	Fu and Li's D*			1			1			1			1			1			1	1					1			1			1			1	np	np	np			1		1				1			1
	Fu and Li's F*			1			1			1			1			1			1	1					1			1			1			1	np	np	np			1		1				1			1
1170 (416bp)	HKY	m	m	m	m	m	m	m	m	m	m	m	m	m	m	m	m	m	m	m	m	m	m	m	m	m	m	m	m	m	m	m	m	m	m	m	m	m	m	m	m	m	m	m	m	m	m	m	m
	Tajima's D			1			1			1			1			1	np	np	np			1			1			1	np	np	np	np	np	np			1			1			1		1			1
	Fu and Li's D*			1			1			1			1			1	np	np	np			1			1			1	np	np	np	np	np	np			1			1			1		1			1
	Fu and Li's F*			1			1			1			1			1	np	np	np			1			1			1	np	np	np	np	np	np			1			1			1		1			1
1174 (406bp)	HKY			1			1			1			1			1			1			1			1			1			1			1			1			1			1			1			1
	Tajima's D		1				1			1			1			1			1		1				1			1			1			1			1			1		1				1			1
	Fu and Li's D*		1				1			1			1			1			1		1				1			1			1			1			1			1		1				1			1
	Fu and Li's F*		1				1			1			1			1			1		1				1			1			1			1			1			1		1				1			1
1176 (588bp)	HKY	m	m	m	m	m	m	m	m	m	m	m	m	m	m	m	m	m	m	m	m	m	m	m	m	m	m	m	m	m	m	m	m	m	m	m	m	m	m	m	m	m	m	m	m	m	m	m	m
	Tajima's D			1			1			1			1			1			1			1			1			1			1			1			1			1			1			1		1
	Fu and Li's D*			1			1			1			1		1				1			1			1			1			1			1			1			1			1			1			1
	Fu and Li's F*			1			1			1			1			1			1			1			1			1			1			1			1			1			1			1			1
1192 (418bp)	HKY			1	np	np	np			1			1			1			1			1			1			1			1			1			1			1			1			1			1
	Tajima's D			1	np	np	np			1			1			1			1			1			1			1			1			1			1		1				1			1			1
	Fu and Li's D*			1	np	np	np			1			1			1			1			1			1			1			1			1			1			1			1			1			1
	Fu and Li's F*			1	np	np	np			1			1			1			1			1			1			1			1			1			1			1			1			1			1
1194 (381bp)	HKY			1			1			1			1			1			1			1			1			1	np	np	np			1			1			1			1			1			1
	Tajima's D			1			1			1			1			1			1			1			1			1	np	np	np			1			1	1			1					1	1
	Fu and Li's D*			1			1			1			1			1			1			1			1			1	np	np	np			1			1	1			1					1	1
	Fu and Li's F*		1				1			1			1			1			1			1			1			1	np	np	np		1				1	1			1				1		1
1199 (443bp)	HKY			1			1	np	np	np			1			1			1			1			1			1			1			1			1			1			1			1			1
	Tajima's D			1			1	np	np	np			1			1			1			1			1		1		1					1			1			1			1			1			1
	Fu and Li's D*			1			1	np	np	np			1			1			1			1			1		1			1				1			1			1			1		1				1
	Fu and Li's F*			1			1	np	np	np			1			1			1			1			1		1		1					1			1			1			1			1			1
1204 (417bp)	HKY	m	m	m	m	m	m	m	m	m	m	m	m	m	m	m	m	m	m	m	m	m	m	m	m	m	m	m	m	m	m	m	m	m	m	m	m	m	m	m	m	m	m	m	m	m	m	m	m
	Tajima's D			1			1			1			1			1			1			1			1			1			1			1			1	np	np	np			1			1		1
	Fu and Li's D*			1			1			1			1			1			1			1			1			1			1			1			1	np	np	np			1			1		1
	Fu and Li's F*			1			1			1			1			1			1			1			1			1			1			1			1	np	np	np			1			1		1
1205 (385bp)	HKY	m	m	m	m	m	m	m	m	m	m	m	m	m	m	m	m	m	m	m	m	m	m	m	m	m	m	m	m	m	m	m	m	m	m	m	m	m	m	m	m	m	m	m	m	m	m	m	m
	Tajima's D			1			1			1			1			1	np	np	np			1			1			1			1			1			1			1			1		1				1
	Fu and Li's D*			1			1			1			1			1	np	np	np			1			1			1			1			1			1			1			1		1				1
	Fu and Li's F*			1			1			1			1			1	np	np	np			1			1			1			1			1			1			1			1		1				1
1211 (301bp)	HKY			1			1			1	np	np	np			1	np	np	np			1			1	np	np	np			1	np	np	np			1	np	np	np			1	np	np	np			1
	Tajima's D			1			1		1				1			1			1		1				1			1			1	np	np	np			1	np	np	np			1			1		1
	Fu and Li's D*			1			1		1				1			1			1		1				1			1			1	np	np	np			1	np	np	np			1			1		1
	Fu and Li's F*			1			1		1				1			1			1		1				1			1			1	np	np	np			1	np	np	np			1			1		1
1212 (428bp)	HKY	np	np	np			1			1			1			1			1			1			1			1			1	np	np	np			1			1			1			1	np	np	np
	Tajima's D	np	np	np			1			1			1			1			1			1			1			1			1	np	np	np			1			1			1			1	np	np	np
	Fu and Li's D*	np	np	np			1			1			1			1			1			1			1			1			1	np	np	np		1				1			1			1	np	np	np
	Fu and Li's F*	np	np	np			1			1			1			1			1			1			1			1			1	np	np	np		1				1			1			1	np	np	np

### Sheet: Table S4
Cross comparison	Intra-/inter-population cross	Same or different ecotypes	Within or between clades	Number of unique crosses
D01 x D01	Intra-population	Same	Within	12
D01 x D04	Inter-population	Same	Within	7
D01 x D23	Inter-population	Same	Between	8
D01 x D32	Inter-population	Same	Between	2
D01 x H01	Inter-population	Different	Within	5
D01 x H12	Inter-population	Different	Between	1
D04 x D04	Intra-population	Same	Within	13
D04 x D01	Inter-population	Same	Within	7
D04 x D23	Inter-population	Same	Between	8
D04 x H01	Inter-population	Different	Within	1
D04 x H05	Inter-population	Different	Within	5
D04 x H12	Inter-population	Different	Between	1
D23 x D23	Intra-population	Same	Within	13
D23 x D01	Inter-population	Same	Between	8
D23 x D04	Inter-population	Same	Between	8
D23 x H01	Inter-population	Different	Between	3
D23 x H05	Inter-population	Different	Between	1
D23 x H21	Inter-population	Different	Within	7
D32 x D32	Intra-population	Same	Within	5
D32 x D01	Inter-population	Same	Between	2
D32 x H12	Inter-population	Different	Within	5
H01 x H01	Intra-population	Same	Within	19
H01 x D01	Inter-population	Different	Within	5
H01 x D04	Inter-population	Different	Within	1
H01 x D23	Inter-population	Different	Between	4
H01 x H05	Inter-population	Same	Within	7
H01 x H12	Inter-population	Same	Between	2
H01 x H21	Inter-population	Same	Between	6
H05 x H05	Intra-population	Same	Within	16
H05 x D04	Inter-population	Different	Within	5
H05 x H01	Inter-population	Same	Within	7
H05 x H12	Inter-population	Same	Between	6
H12 x H12	Intra-population	Same	Within	8
H12 x D01	Inter-population	Different	Between	1
H12 x D32	Inter-population	Different	Within	4
H12 x H01	Inter-population	Same	Between	2
H12 x H05	Inter-population	Same	Between	5
H12 x H21	Inter-population	Same	Within	6
H21 x H21	Intra-population	Same	Within	12
H21 x D23	Inter-population	Different	Within	10
H21 x H01	Inter-population	Same	Between	7
H21 x H12	Inter-population	Same	Within	5
